# Unlocking the role of SH3PXD2B in epithelial-to-mesenchymal transition driving Breast Cancer Lung Metastasis

**DOI:** 10.1101/2024.10.16.618596

**Authors:** Subhajit Das, Riya Khilwani, Shailza Singh

**Affiliations:** Systems Medicine Laboratory, BRIC-National Centre for Cell Science, NCCS Complex, Ganeshkhind, SPPU Campus, Pune-411007, INDIA

**Keywords:** Breast cancer, Breast cancer lung metastasis, SH3PXD2B, systems biology, bioinformatics, therapeutics

## Abstract

Despite advancements in breast cancer treatment, metastasis remains a significant challenge, contributing to high mortality rates. This study investigates the mechanisms underlying breast cancer lung metastasis, with a particular emphasis on the role of SH3PXD2B in driving epithelial-to-mesenchymal transition. Here, we analyzed RNA sequencing data from CCLE and TCGA databases and characterized that SH3PXD2B expression is elevated in breast cancer (BC) and lung cancer (LC) tissues compared to non-transformed tissues. Bioinformatics analysis revealed that SH3PXD2B regulates several cellular processes and is associated with poor prognosis in breast cancer (BRCA) and lung adenocarcinoma (LUAD) patients. Functional experiments underscore that the upregulation of SH3PXD2B promoted BC and LC cell migration in vitro; however, its knockdown inhibited the effect. Mechanistically, the mass spectrometry analysis was utilized to pull down interacting partners of SH3PXD2B, and the findings were substantiated by immunoblotting. Additionally, our findings on immunofluorescence and gene expression analysis demonstrated the additive role of SH3PXD2B and migratory proteins in promoting breast cancer progression. Further, we performed bioluminescent IVIS imaging analysis to trace the metastatic spread of MDA-MB-468 cells and observed strong signals and a high degree of dissemination to distant organs. Collectively, our results highlight the importance of SH3 domains in aggravating breast transformation, which can therefore serve as a promising therapeutic strategy in counteracting breast-related malignancy.
