## Supplementary data 4 for "Unlocking the role of SH3PXD2B in epithelial-to-mesenchymal transition driving Breast Cancer Lung Metastasis"

### Sheet: 231
SH3PXD2B_IPms	IgG_IPms	Unique in SH3PXD2B_IPms	SH3PXD2B_Ipms - IgG_Ipms
P04264	P35527
P02545	A0A2R8Y851
Q92878-2	P02538	Unique	Q92878-2
P35908	P28799
P13645	P35908
P35527	P05787-2
P13647	P04264
P28799	P13645
P08779	P08779
P35579	P13647
P02533	P02533
P04259	P19013
P02538	P62701
Q96T37	P15924	Unique	Q96T37
P15924	P04259
Q16204	P62269	Unique	Q16204
Q15007	Q86YZ3	Unique	Q15007
Q04695	P13646
O60934	P08727	Unique	O60934
P62269	Q04695
Q86YZ3	P62280
A0A1C7CYX9	P08670	Unique	A0A1C7CYX9
P62701	P46778
P08670	P08729
P60709	Q9BY77
Q03252	P02768	Unique	Q03252
P20700	H0YKD8	Unique	P20700
Q7Z794	Q7Z794
P49959-3	P60709	Unique	P49959-3
P26641-2	P81605-2	Unique	P26641-2
P05787-2	P07355
Q02413	F8W1S1
Q9Y6W3	P61254	Unique	Q9Y6W3
H0YKD8	F8W727
P08727	P14923
P26373	Q08554
P62280	P62273
P24534	P62266	Unique	P24534
Q8N1N4	Q8N1N4
P48047	P62249	Unique	P48047
P84090	P46776
A1X283	P62277	Unique	A1X283
P46778	P46781
P62805	P26373
P81605-2	Q02413
P68104	P35579
B7Z596	P84090	Unique	B7Z596
Q75N03	P60866-2	Unique	Q75N03
P07355-2	P31944	Unique	P07355-2
Q9Y2W1	P62851	Unique	Q9Y2W1
Q08554	P20930
P62277	P04083
P11940	Q6KB66-3	Unique	P11940
P62249	Q6P1L8
P14923	P14618
P60866-2	Q6UWP8
P06753-2	P62917	Unique	P06753-2
P12956	A8MUS3	Unique	P12956
P23396-2	P23528
Q6UWP8	E7EVA0
P13010	P68104	Unique	P13010
Q9UPN4	Q08188	Unique	Q9UPN4
A0A2R8Y851	P42766
P50402	P18621-3	Unique	P50402
Q8NC56	P62854	Unique	Q8NC56
P46781	Q5D862
P46776	Q9Y3Y2-3
Q9UK61	P02545	Unique	Q9UK61
P11142	P11142
P42166	P05783	Unique	P42166
Q15149	P61247
A0A2R8Y5V9	P62913	Unique	A0A2R8Y5V9
Q09028	Q9NQ39	Unique	Q09028
Q9UQ35	A0A2R8Y422	Unique	Q9UQ35
A0A2R8Y4Z8	P63173	Unique	A0A2R8Y4Z8
Q15233	P31947	Unique	Q15233
Q9UH99-2	P61626	Unique	Q9UH99-2
P38159	P62805	Unique	P38159
Q92620	Q9UBG3	Unique	Q92620
Q6KB66	P27635	Unique	Q6KB66
P51114	M0QYS1	Unique	P51114
P62266	P68871
Q14151	Q15149	Unique	Q14151
O94901-9	P61513	Unique	O94901-9
Q08188	P47914
Q6P1L8	B7Z6Z4
Q16576	C9JF17	Unique	Q16576
Q96HS1	Q969Q0	Unique	Q96HS1
P11021	E9PRG8	Unique	P11021
P02768	P04792
G8JLB6	P62263	Unique	G8JLB6
P49790-3	P0C0S5	Unique	P49790-3
M0QYS1	P06702
P61254	P62829
P83111	P05109	Unique	P83111
A8MUS3	P04406
Q13310-3	P10599	Unique	Q13310-3
Q04837	P09651	Unique	Q04837
E7EX29	Q5T749	Unique	E7EX29
Q9UKV3	P62753	Unique	Q9UKV3
P15880	P30838
P42766	Q02543
P14618	B7Z4C8
Q15424-3	A0A2R8Y5Y7	Unique	Q15424-3
P05141	Q06830	Unique	P05141
P38919	P15880	Unique	P38919
B7Z6Z4	P38646
Q5D862	A0A286YES1
Q13185	O60437	Unique	Q13185
Q8NEY8	P19474	Unique	Q8NEY8
P27694	O15235	Unique	P27694
F5H5D3	Q6E0U4	Unique	F5H5D3
P18124	Q01469	Unique	P18124
Q9BY77	P83731
A0A0G2JIW1	P62081	Unique	A0A0G2JIW1
P61247	P23396-2
P31944	A0A087X0X3
P62851	P18077
Q86U42	P39023	Unique	Q86U42
Q06830	Q09666
P22626	Q9Y3U8	Unique	P22626
P27635	P01040
P25311	Q13835	Unique	P25311
Q99729-2	H3BN98	Unique	Q99729-2
E7EVA0	P08238
Q9NYF8	P49207	Unique	Q9NYF8
Q13835	P05089-2
O94776	K7ES00	Unique	O94776
Q9Y224	P31949	Unique	Q9Y224
P27348	Q6XPR3	Unique	P27348
E9PLD3	P0CF74	Unique	E9PLD3
P20930	P03973
P35268	G8JLG2	Unique	P35268
P21333	P13639	Unique	P21333
P38646	Q9BYE4
P62917	A0A0G2JRQ6
P09651	P04040
A0A286YES1	P25398
P49454	Q9HCY8	Unique	P49454
Q6NZI2	A0A286YEY1	Unique	Q6NZI2
P62995		Unique	P62995
P61513
A0A0D9SF53		Unique	A0A0D9SF53
P32119		Unique	P32119
J3KTL2		Unique	J3KTL2
H3BNC9		Unique	H3BNC9
Q09666
Q9UMS4		Unique	Q9UMS4
Q02543
A0A2R8Y5Y7
Q6PJT7		Unique	Q6PJT7
B7Z4C8
P01040
P10599
A0A0U1RQM0		Unique	A0A0U1RQM0
P39023
Q13242		Unique	Q13242
P23246		Unique	P23246
P11182		Unique	P11182
P52597		Unique	P52597
Q9UMY1		Unique	Q9UMY1
P05109
Q8WWM7-3		Unique	Q8WWM7-3
Q7RTV0		Unique	Q7RTV0
Q92499		Unique	Q92499
O75369-8		Unique	O75369-8
Q13247		Unique	Q13247
Q9Y5S9		Unique	Q9Y5S9
Q00839		Unique	Q00839
Q6ZUT6		Unique	Q6ZUT6
P62316		Unique	P62316
P61978-2		Unique	P61978-2
P62829
P13639
P68371		Unique	P68371
A0A0A0MRJ6		Unique	A0A0A0MRJ6
Q15643		Unique	Q15643
A0A0U1RQE4		Unique	A0A0U1RQE4
Q9NYZ3		Unique	Q9NYZ3
P10809		Unique	P10809
P63173
Q9BYX2		Unique	Q9BYX2
P19532		Unique	P19532
A0A2R8Y422
P62913
Q8NC51		Unique	Q8NC51
O15235
O00422-2		Unique	O00422-2
Q14444		Unique	Q14444
E7EX17		Unique	E7EX17
Q8IXT5		Unique	Q8IXT5
P19338		Unique	P19338
Q13435		Unique	Q13435
P06748		Unique	P06748
A0A286YEY1
P05387		Unique	P05387
Q99661		Unique	Q99661
B1AK88		Unique	B1AK88
P60903		Unique	P60903
Q7Z4H7		Unique	Q7Z4H7
P11274		Unique	P11274
Q86YT6		Unique	Q86YT6
P10515		Unique	P10515
Q96Q89-2		Unique	Q96Q89-2
Q86U44		Unique	Q86U44
P61353		Unique	P61353
P04040
P07910		Unique	P07910
P84103		Unique	P84103
O60506		Unique	O60506
Q8WX93		Unique	Q8WX93
Q9NZT1		Unique	Q9NZT1
Q9Y230		Unique	Q9Y230
P62258		Unique	P62258
P39880-3		Unique	P39880-3
Q9NQ39
P04406
P07339		Unique	P07339
P22735		Unique	P22735
P45880-1		Unique	P45880-1
P14866		Unique	P14866
P15927-3		Unique	P15927-3
P52272		Unique	P52272
P49756		Unique	P49756
P62263
P30050		Unique	P30050
P16402		Unique	P16402
K7ES00
P62993		Unique	P62993
O75531		Unique	O75531
P05388		Unique	P05388
P04792
P08579		Unique	P08579
P62081
Q96JN8		Unique	Q96JN8

### Sheet: 231_unique_partners
Unique partners SH3PXD2B_Ipms - IgG_Ipms
Q92878-2
Q96T37
Q16204
Q15007
O60934
A0A1C7CYX9
Q03252
P20700
P49959-3
P26641-2
Q9Y6W3
P24534
P48047
A1X283
B7Z596
Q75N03
P07355-2
Q9Y2W1
P11940
P06753-2
P12956
P13010
Q9UPN4
P50402
Q8NC56
Q9UK61
P42166
A0A2R8Y5V9
Q09028
Q9UQ35
A0A2R8Y4Z8
Q15233
Q9UH99-2
P38159
Q92620
Q6KB66
P51114
Q14151
O94901-9
Q16576
Q96HS1
P11021
G8JLB6
P49790-3
P83111
Q13310-3
Q04837
E7EX29
Q9UKV3
Q15424-3
P05141
P38919
Q13185
Q8NEY8
P27694
F5H5D3
P18124
A0A0G2JIW1
Q86U42
P22626
P25311
Q99729-2
Q9NYF8
O94776
Q9Y224
P27348
E9PLD3
P35268
P21333
P49454
Q6NZI2
P62995
A0A0D9SF53
P32119
J3KTL2
H3BNC9
Q9UMS4
Q6PJT7
A0A0U1RQM0
Q13242
P23246
P11182
P52597
Q9UMY1
Q8WWM7-3
Q7RTV0
Q92499
O75369-8
Q13247
Q9Y5S9
Q00839
Q6ZUT6
P62316
P61978-2
P68371
A0A0A0MRJ6
Q15643
A0A0U1RQE4
Q9NYZ3
P10809
Q9BYX2
P19532
Q8NC51
O00422-2
Q14444
E7EX17
Q8IXT5
P19338
Q13435
P06748
P05387
Q99661
B1AK88
P60903
Q7Z4H7
P11274
Q86YT6
P10515
Q96Q89-2
Q86U44
P61353
P07910
P84103
O60506
Q8WX93
Q9NZT1
Q9Y230
P62258
P39880-3
P07339
P22735
P45880-1
P14866
P15927-3
P52272
P49756
P30050
P16402
P62993
O75531
P05388
P08579
Q96JN8

### Sheet: 468
SH3PXD2B_IPms	IgG_IPms	Unique in SH3PXD2B_IPms	SH3PXD2B_Ipms - IgG_Ipms
P02545	P35527
P04264	A0A2R8Y851
P35908	P02538
A1X283	P28799	Unique	A1X283
Q92878-2	P35908	Unique	Q92878-2
P13645	P05787-2
P35527	P04264
Q9UPN4	P13645	Unique	Q9UPN4
Q9Y2W1	P08779	Unique	Q9Y2W1
P08779	P13647
P02533	P02533
P13647	P19013
P28799	P62701
P04259	P15924
P15924	P04259
P08727	P62269
Q9BY77	Q86YZ3
P20700	P13646	Unique	P20700
P12268	P08727	Unique	P12268
P02538	Q04695
Q04695	P62280
P13010	P08670	Unique	P13010
P62701	P46778
O60934	P08729	Unique	O60934
F8W7C6	Q9BY77	Unique	F8W7C6
P35579	P02768
P62805	H0YKD8
P50402	Q7Z794	Unique	P50402
Q16204	P60709	Unique	Q16204
P62269	P81605-2
P62280	P07355
P49959	F8W1S1	Unique	P49959
P11142	P61254
P60709	F8W727
P12956	P14923	Unique	P12956
Q8NC56	Q08554	Unique	Q8NC56
Q15007	P62273	Unique	Q15007
P11021	P62266	Unique	P11021
P05787-2	Q8N1N4
P02768	P62249
P84090	P46776
P09874	P62277	Unique	P09874
P27694	P46781	Unique	P27694
P13646	P26373
Q96T37	Q02413	Unique	Q96T37
Q02413	P35579
F8W727	P84090
P62277	P60866-2
P08729	P31944
Q9Y3Y2-3	P62851
P38646	P20930
Q9NYF8	P04083	Unique	Q9NYF8
Q86YZ3	Q6KB66-3
P45973	Q6P1L8	Unique	P45973
P14923	P14618
P51116	Q6UWP8	Unique	P51116
Q15154	P62917	Unique	Q15154
A0A0G2JIW1	A8MUS3	Unique	A0A0G2JIW1
P46778	P23528
P51991	E7EVA0	Unique	P51991
P26373	P68104
P63173	Q08188
P61513	P42766
P51114	P18621-3	Unique	P51114
Q7Z794	P62854
P46776	Q5D862
P22626	Q9Y3Y2-3	Unique	P22626
Q8N1N4	P02545
P09651	P11142
Q08554	P05783
P11940	P61247	Unique	P11940
Q6P1L8	P62913
Q03252	Q9NQ39	Unique	Q03252
P46781	A0A2R8Y422
P62979	P63173	Unique	P62979
P48047	P31947	Unique	P48047
P61247	P61626
P62249	P62805
P38919	Q9UBG3	Unique	P38919
P0C0S5	P27635
H0YKD8	M0QYS1
P09493-3	P68871	Unique	P09493-3
O43175	Q15149	Unique	O43175
Q14980-2	P61513	Unique	Q14980-2
P68104	P47914
Q13310-3	B7Z6Z4	Unique	Q13310-3
U3KQK0	C9JF17	Unique	U3KQK0
P23396-2	Q969Q0
P15880	E9PRG8
Q86YT6	P04792	Unique	Q86YT6
P05141	P62263	Unique	P05141
P07437	P0C0S5	Unique	P07437
Q13185	P06702	Unique	Q13185
P42166	P62829	Unique	P42166
G3V1V0	P05109	Unique	G3V1V0
O60506	P04406	Unique	O60506
P14866	P10599	Unique	P14866
P42167	P09651	Unique	P42167
Q14244	Q5T749	Unique	Q14244
Q13951	P62753	Unique	Q13951
P06753-2	P30838	Unique	P06753-2
Q5D862	Q02543
P31944	B7Z4C8
P62854	A0A2R8Y5Y7
P07910	Q06830	Unique	P07910
P60866-2	P15880
P68363	P38646	Unique	P68363
Q86WJ1	A0A286YES1	Unique	Q86WJ1
Q8WXH0-2	O60437	Unique	Q8WXH0-2
Q92804	P19474	Unique	Q92804
J3QRS3	O15235	Unique	J3QRS3
P62851	Q6E0U4
P62829	Q01469
P62273	P83731
O94901-9	P62081	Unique	O94901-9
Q6UWP8	P23396-2
P15927-3	A0A087X0X3	Unique	P15927-3
H3BNC9	P18077	Unique	H3BNC9
A8MXP9	P39023	Unique	A8MXP9
H7BYY1	Q09666	Unique	H7BYY1
A8MUS3	Q9Y3U8
P78332	P01040	Unique	P78332
Q04837	Q13835	Unique	Q04837
Q8IXT5	H3BN98	Unique	Q8IXT5
P17676	P08238	Unique	P17676
P62913	P49207
Q00839	P05089-2	Unique	Q00839
P06702	K7ES00
Q9UMY1	P31949	Unique	Q9UMY1
A0A6E1XE14	Q6XPR3	Unique	A0A6E1XE14
P05387	P0CF74	Unique	P05387
Q06830	P03973
P35244	G8JLG2	Unique	P35244
Q9Y5S9	P13639	Unique	Q9Y5S9
P00533	Q9BYE4	Unique	P00533
P05783	A0A0G2JRQ6
P06899	P04040	Unique	P06899
Q6KB66-3	P25398
P42766	Q9HCY8
Q9H444	A0A286YEY1	Unique	Q9H444
P62266
P81605-2
A0A2R8Y5Y7
H3BPE7		Unique	H3BPE7
P18621-3
Q9UH99-2		Unique	Q9UH99-2
P23528
M0QYS1
P25705		Unique	P25705
P07355
P08238
P20839-6		Unique	P20839-6
Q9Y6W3		Unique	Q9Y6W3
P06576		Unique	P06576
Q99459		Unique	Q99459
Q00059		Unique	Q00059
B5MDF5		Unique	B5MDF5
P10809		Unique	P10809
P67936-2		Unique	P67936-2
P05388		Unique	P05388
P01834		Unique	P01834
P62888		Unique	P62888
Q99729-2		Unique	Q99729-2
Q75N03		Unique	Q75N03
Q15717-2		Unique	Q15717-2
Q9Y3U8
P10599
Q9NP66		Unique	Q9NP66
Q9UGN5		Unique	Q9UGN5
P31025		Unique	P31025
P23246		Unique	P23246
A0A087X0X3
Q92754		Unique	Q92754
P62906		Unique	P62906
P25311		Unique	P25311
P04792
Q8NEY8		Unique	Q8NEY8
P19013
C9JF17
Q9UBC2-2		Unique	Q9UBC2-2
Q8IV63		Unique	Q8IV63
P05109
Q14103		Unique	Q14103
Q15293		Unique	Q15293
B7Z4C8
Q92900		Unique	Q92900
P52597		Unique	P52597
P04040
O15235
P61254
P08670
P45880-1		Unique	P45880-1
Q96JN8		Unique	Q96JN8
P20930
P49790-3		Unique	P49790-3
Q96HS1		Unique	Q96HS1
Q9P0L0-2		Unique	Q9P0L0-2
O43639		Unique	O43639
Q92843-2		Unique	Q92843-2
E9PAU2		Unique	E9PAU2
P38159		Unique	P38159
Q9NS86		Unique	Q9NS86
Q96A72		Unique	Q96A72
Q969Q0
P18124		Unique	P18124
Q13435		Unique	Q13435
P0CF74
Q9UMS4		Unique	Q9UMS4
Q13263		Unique	Q13263
P21796		Unique	P21796
P54727		Unique	P54727
P04406
P62263
P62993		Unique	P62993
Q8WXW3		Unique	Q8WXW3
Q8NC51		Unique	Q8NC51
P62917
Q15365		Unique	Q15365
P39023
Q99961		Unique	Q99961
P62753
P25398
Q15323		Unique	Q15323
Q13835
P12273		Unique	P12273
O75934		Unique	O75934
Q9NQ39
E7EVA0
Q9Y5K6		Unique	Q9Y5K6
P02511		Unique	P02511
P39019		Unique	P39019
Q5T200		Unique	Q5T200
P61626
Q02543
Q96FJ2		Unique	Q96FJ2
Q92620		Unique	Q92620
Q8N0T1		Unique	Q8N0T1
P61978-2		Unique	P61978-2
Q9Y2D8		Unique	Q9Y2D8
O60884		Unique	O60884
P83731
G8JLB6		Unique	G8JLB6
Q99986		Unique	Q99986
P31151		Unique	P31151
A0A286YES1
A0A0U1RRM4		Unique	A0A0U1RRM4
Q9Y3I0		Unique	Q9Y3I0
Q9HCY8
P32119		Unique	P32119
A0A2R8Y4Z8		Unique	A0A2R8Y4Z8
P19338		Unique	P19338
P17858-2		Unique	P17858-2
P06748		Unique	P06748
E5RJR5		Unique	E5RJR5
P35268		Unique	P35268
P05089-2
Q01844-5		Unique	Q01844-5
Q14676		Unique	Q14676
P84103		Unique	P84103
O75665		Unique	O75665
P18077
Q13428-4		Unique	Q13428-4
Q15233		Unique	Q15233
O60264		Unique	O60264
O75531		Unique	O75531
E7EMB3		Unique	E7EMB3
Q9NZT1		Unique	Q9NZT1
O00422-2		Unique	O00422-2
Q15392		Unique	Q15392
P12004		Unique	P12004
P03973
Q9UBU9		Unique	Q9UBU9
P08579		Unique	P08579
Q08211		Unique	Q08211
Q14527		Unique	Q14527
P30050		Unique	P30050
P11182		Unique	P11182
Q8ND56		Unique	Q8ND56
P62857		Unique	P62857
O75223		Unique	O75223
Q01196-8		Unique	Q01196-8
P52907		Unique	P52907
P62241		Unique	P62241
Q13501		Unique	Q13501
Q7RTV0		Unique	Q7RTV0
P24666		Unique	P24666
Q9P0J6		Unique	Q9P0J6
P05023		Unique	P05023
Q96T23		Unique	Q96T23
Q53GQ0		Unique	Q53GQ0
Q96P63-2		Unique	Q96P63-2
P01040
Q09028		Unique	Q09028
P49207

### Sheet: 468_unique_partners
Unique partners SH3PXD2B_Ipms - IgG_Ipms
A1X283
Q92878-2
Q9UPN4
Q9Y2W1
P20700
P12268
P13010
O60934
F8W7C6
P50402
Q16204
P49959
P12956
Q8NC56
Q15007
P11021
P09874
P27694
Q96T37
Q9NYF8
P45973
P51116
Q15154
A0A0G2JIW1
P51991
P51114
P22626
P11940
Q03252
P62979
P48047
P38919
P09493-3
O43175
Q14980-2
Q13310-3
U3KQK0
Q86YT6
P05141
P07437
Q13185
P42166
G3V1V0
O60506
P14866
P42167
Q14244
Q13951
P06753-2
P07910
P68363
Q86WJ1
Q8WXH0-2
Q92804
J3QRS3
O94901-9
P15927-3
H3BNC9
A8MXP9
H7BYY1
P78332
Q04837
Q8IXT5
P17676
Q00839
Q9UMY1
A0A6E1XE14
P05387
P35244
Q9Y5S9
P00533
P06899
Q9H444
H3BPE7
Q9UH99-2
P25705
P20839-6
Q9Y6W3
P06576
Q99459
Q00059
B5MDF5
P10809
P67936-2
P05388
P01834
P62888
Q99729-2
Q75N03
Q15717-2
Q9NP66
Q9UGN5
P31025
P23246
Q92754
P62906
P25311
Q8NEY8
Q9UBC2-2
Q8IV63
Q14103
Q15293
Q92900
P52597
P45880-1
Q96JN8
P49790-3
Q96HS1
Q9P0L0-2
O43639
Q92843-2
E9PAU2
P38159
Q9NS86
Q96A72
P18124
Q13435
Q9UMS4
Q13263
P21796
P54727
P62993
Q8WXW3
Q8NC51
Q15365
Q99961
Q15323
P12273
O75934
Q9Y5K6
P02511
P39019
Q5T200
Q96FJ2
Q92620
Q8N0T1
P61978-2
Q9Y2D8
O60884
G8JLB6
Q99986
P31151
A0A0U1RRM4
Q9Y3I0
P32119
A0A2R8Y4Z8
P19338
P17858-2
P06748
E5RJR5
P35268
Q01844-5
Q14676
P84103
O75665
Q13428-4
Q15233
O60264
O75531
E7EMB3
Q9NZT1
O00422-2
Q15392
P12004
Q9UBU9
P08579
Q08211
Q14527
P30050
P11182
Q8ND56
P62857
O75223
Q01196-8
P52907
P62241
Q13501
Q7RTV0
P24666
Q9P0J6
P05023
Q96T23
Q53GQ0
Q96P63-2
Q09028

### Sheet: All_unique partners
All_unique_partners
Q92878-2
Q96T37
Q16204
Q15007
O60934
A0A1C7CYX9
Q03252
P20700
P49959-3
P26641-2
Q9Y6W3
P24534
P48047
A1X283
B7Z596
Q75N03
P07355-2
Q9Y2W1
P11940
P06753-2
P12956
P13010
Q9UPN4
P50402
Q8NC56
Q9UK61
P42166
A0A2R8Y5V9
Q09028
Q9UQ35
A0A2R8Y4Z8
Q15233
Q9UH99-2
P38159
Q92620
Q6KB66
P51114
Q14151
O94901-9
Q16576
Q96HS1
P11021
G8JLB6
P49790-3
P83111
Q13310-3
Q04837
E7EX29
Q9UKV3
Q15424-3
P05141
P38919
Q13185
Q8NEY8
P27694
P49454
F5H5D3
P18124
A0A0G2JIW1
Q86U42
P22626
P25311
Q99729-2
Q9NYF8
O94776
Q9Y224
P27348
E9PLD3
P35268
P21333
Q6NZI2
P62995
A0A0D9SF53
P32119
J3KTL2
H3BNC9
Q9UMS4
Q6PJT7
A0A0U1RQM0
Q13242
P23246
P11182
P52597
Q9UMY1
Q8WWM7-3
Q7RTV0
Q92499
O75369-8
Q13247
Q9Y5S9
Q00839
Q6ZUT6
P62316
P61978-2
P68371
A0A0A0MRJ6
Q15643
A0A0U1RQE4
Q9NYZ3
P10809
Q9BYX2
P19532
Q8NC51
O00422-2
Q14444
E7EX17
Q8IXT5
P19338
Q13435
P06748
P05387
Q99661
B1AK88
P60903
Q7Z4H7
P11274
Q86YT6
P10515
Q96Q89-2
Q86U44
P61353
P07910
P84103
O60506
Q8WX93
Q9NZT1
Q9Y230
P62258
P39880-3
P07339
P22735
P45880-1
P14866
P15927-3
P52272
P49756
P30050
P16402
P62993
O75531
P05388
P08579
Q96JN8
P12268
F8W7C6
P49959
P09874
P45973
P51116
Q15154
P51991
P62979
P09493-3
O43175
Q14980-2
U3KQK0
P07437
G3V1V0
P42167
Q14244
Q13951
P68363
Q86WJ1
Q8WXH0-2
Q92804
J3QRS3
A8MXP9
H7BYY1
P78332
P17676
A0A6E1XE14
P35244
P00533
P06899
Q9H444
H3BPE7
P25705
P20839-6
P06576
Q99459
Q00059
B5MDF5
P67936-2
P01834
P62888
Q15717-2
Q9NP66
Q9UGN5
P31025
Q92754
P62906
Q9UBC2-2
Q8IV63
Q14103
Q15293
Q92900
Q9P0L0-2
O43639
Q92843-2
E9PAU2
Q9NS86
Q96A72
Q13263
P21796
P54727
Q8WXW3
Q15365
Q99961
Q15323
P12273
O75934
Q9Y5K6
P02511
P39019
Q5T200
Q96FJ2
Q8N0T1
Q9Y2D8
O60884
Q99986
P31151
A0A0U1RRM4
Q9Y3I0
P17858-2
E5RJR5
Q01844-5
Q14676
O75665
Q13428-4
O60264
E7EMB3
Q15392
P12004
Q9UBU9
Q08211
Q14527
Q8ND56
P62857
O75223
Q01196-8
P52907
P62241
Q13501
P24666
Q9P0J6
P05023
Q96T23
Q53GQ0
Q96P63-2

### Sheet: Common_Unique partners
SH3PXD2B_Ipms - IgG_Ipms	SH3PXD2B_Ipms - IgG_Ipms
Q92878-2	A1X283
Q96T37	Q92878-2
Q16204	Q9UPN4		The genes marked in red are common genes.
Q15007	Q9Y2W1
O60934	P20700
A0A1C7CYX9	P12268
Q03252	P13010
P20700	O60934
P49959-3	F8W7C6
P26641-2	P50402
Q9Y6W3	Q16204
P24534	P49959
P48047	P12956
A1X283	Q8NC56
B7Z596	Q15007
Q75N03	P11021
P07355-2	P09874
Q9Y2W1	P27694
P11940	Q96T37
P06753-2	Q9NYF8
P12956	P45973
P13010	P51116
Q9UPN4	Q15154
P50402	A0A0G2JIW1
Q8NC56	P51991
Q9UK61	P51114
P42166	P22626
A0A2R8Y5V9	P11940
Q09028	Q03252
Q9UQ35	P62979
A0A2R8Y4Z8	P48047
Q15233	P38919
Q9UH99-2	P09493-3
P38159	O43175
Q92620	Q14980-2
Q6KB66	Q13310-3
P51114	U3KQK0
Q14151	Q86YT6
O94901-9	P05141
Q16576	P07437
Q96HS1	Q13185
P11021	P42166
G8JLB6	G3V1V0
P49790-3	O60506
P83111	P14866
Q13310-3	P42167
Q04837	Q14244
E7EX29	Q13951
Q9UKV3	P06753-2
Q15424-3	P07910
P05141	P68363
P38919	Q86WJ1
Q13185	Q8WXH0-2
Q8NEY8	Q92804
P27694	J3QRS3
F5H5D3	O94901-9
P18124	P15927-3
A0A0G2JIW1	H3BNC9
Q86U42	A8MXP9
P22626	H7BYY1
P25311	P78332
Q99729-2	Q04837
Q9NYF8	Q8IXT5
O94776	P17676
Q9Y224	Q00839
P27348	Q9UMY1
E9PLD3	A0A6E1XE14
P35268	P05387
P21333	P35244
P49454	Q9Y5S9
Q6NZI2	P00533
P62995	P06899
A0A0D9SF53	Q9H444
P32119	H3BPE7
J3KTL2	Q9UH99-2
H3BNC9	P25705
Q9UMS4	P20839-6
Q6PJT7	Q9Y6W3
A0A0U1RQM0	P06576
Q13242	Q99459
P23246	Q00059
P11182	B5MDF5
P52597	P10809
Q9UMY1	P67936-2
Q8WWM7-3	P05388
Q7RTV0	P01834
Q92499	P62888
O75369-8	Q99729-2
Q13247	Q75N03
Q9Y5S9	Q15717-2
Q00839	Q9NP66
Q6ZUT6	Q9UGN5
P62316	P31025
P61978-2	P23246
P68371	Q92754
A0A0A0MRJ6	P62906
Q15643	P25311
A0A0U1RQE4	Q8NEY8
Q9NYZ3	Q9UBC2-2
P10809	Q8IV63
Q9BYX2	Q14103
P19532	Q15293
Q8NC51	Q92900
O00422-2	P52597
Q14444	P45880-1
E7EX17	Q96JN8
Q8IXT5	P49790-3
P19338	Q96HS1
Q13435	Q9P0L0-2
P06748	O43639
P05387	Q92843-2
Q99661	E9PAU2
B1AK88	P38159
P60903	Q9NS86
Q7Z4H7	Q96A72
P11274	P18124
Q86YT6	Q13435
P10515	Q9UMS4
Q96Q89-2	Q13263
Q86U44	P21796
P61353	P54727
P07910	P62993
P84103	Q8WXW3
O60506	Q8NC51
Q8WX93	Q15365
Q9NZT1	Q99961
Q9Y230	Q15323
P62258	P12273
P39880-3	O75934
P07339	Q9Y5K6
P22735	P02511
P45880-1	P39019
P14866	Q5T200
P15927-3	Q96FJ2
P52272	Q92620
P49756	Q8N0T1
P30050	P61978-2
P16402	Q9Y2D8
P62993	O60884
O75531	G8JLB6
P05388	Q99986
P08579	P31151
Q96JN8	A0A0U1RRM4
	Q9Y3I0
	P32119
	A0A2R8Y4Z8
	P19338
	P17858-2
	P06748
	E5RJR5
	P35268
	Q01844-5
	Q14676
	P84103
	O75665
	Q13428-4
	Q15233
	O60264
	O75531
	E7EMB3
	Q9NZT1
	O00422-2
	Q15392
	P12004
	Q9UBU9
	P08579
	Q08211
	Q14527
	P30050
	P11182
	Q8ND56
	P62857
	O75223
	Q01196-8
	P52907
	P62241
	Q13501
	Q7RTV0
	P24666
	Q9P0J6
	P05023
	Q96T23
	Q53GQ0
	Q96P63-2
	Q09028

### Sheet: 231_exclusive
Unique partners SH3PXD2B_Ipms - IgG_Ipms	SH3PXD2B_Ipms - IgG_Ipms	Exclusive in MDA-MB-231 CELL LINE	Exclusive_binding_partners MDA-MB-231
Q92878-2	Q92878-2
Q96T37	Q96T37
Q16204	Q16204
Q15007	Q15007
O60934	O60934
A0A1C7CYX9	Q03252	Exclusive	A0A1C7CYX9
Q03252	P20700
P20700	Q9Y6W3
P49959-3	P48047	Exclusive	P49959-3
P26641-2	A1X283	Exclusive	P26641-2
Q9Y6W3	Q75N03
P24534	Q9Y2W1	Exclusive	P24534
P48047	P11940
A1X283	P06753-2
B7Z596	P12956	Exclusive	B7Z596
Q75N03	P13010
P07355-2	Q9UPN4	Exclusive	P07355-2
Q9Y2W1	P50402
P11940	Q8NC56
P06753-2	P42166
P12956	Q09028
P13010	A0A2R8Y4Z8
Q9UPN4	Q15233
P50402	Q9UH99-2
Q8NC56	P38159
Q9UK61	Q92620	Exclusive	Q9UK61
P42166	P51114
A0A2R8Y5V9	O94901-9	Exclusive	A0A2R8Y5V9
Q09028	Q96HS1
Q9UQ35	P11021	Exclusive	Q9UQ35
A0A2R8Y4Z8	G8JLB6
Q15233	P49790-3
Q9UH99-2	Q13310-3
P38159	Q04837
Q92620	P05141
Q6KB66	P38919	Exclusive	Q6KB66
P51114	Q13185
Q14151	Q8NEY8	Exclusive	Q14151
O94901-9	P27694
Q16576	P18124	Exclusive	Q16576
Q96HS1	A0A0G2JIW1
P11021	P22626
G8JLB6	P25311
P49790-3	Q99729-2
P83111	Q9NYF8	Exclusive	P83111
Q13310-3	P35268
Q04837	P32119
E7EX29	H3BNC9	Exclusive	E7EX29
Q9UKV3	Q9UMS4	Exclusive	Q9UKV3
Q15424-3	P23246	Exclusive	Q15424-3
P05141	P11182
P38919	P52597
Q13185	Q9UMY1
Q8NEY8	Q7RTV0
P27694	Q9Y5S9
F5H5D3	Q00839	Exclusive	F5H5D3
P18124	P61978-2
A0A0G2JIW1	P10809
Q86U42	Q8NC51	Exclusive	Q86U42
P22626	O00422-2
P25311	Q8IXT5
Q99729-2	P19338
Q9NYF8	Q13435
O94776	P06748	Exclusive	O94776
Q9Y224	P05387	Exclusive	Q9Y224
P27348	Q86YT6	Exclusive	P27348
E9PLD3	P07910	Exclusive	E9PLD3
P35268	P84103
P21333	O60506	Exclusive	P21333
P49454	Q9NZT1	Exclusive	P49454
Q6NZI2	P45880-1	Exclusive	Q6NZI2
P62995	P14866	Exclusive	P62995
A0A0D9SF53	P15927-3	Exclusive	A0A0D9SF53
P32119	P30050
J3KTL2	P62993	Exclusive	J3KTL2
H3BNC9	O75531
Q9UMS4	P05388
Q6PJT7	P08579	Exclusive	Q6PJT7
A0A0U1RQM0	Q96JN8	Exclusive	A0A0U1RQM0
Q13242		Exclusive	Q13242
P23246
P11182
P52597
Q9UMY1
Q8WWM7-3		Exclusive	Q8WWM7-3
Q7RTV0
Q92499		Exclusive	Q92499
O75369-8		Exclusive	O75369-8
Q13247		Exclusive	Q13247
Q9Y5S9
Q00839
Q6ZUT6		Exclusive	Q6ZUT6
P62316		Exclusive	P62316
P61978-2
P68371		Exclusive	P68371
A0A0A0MRJ6		Exclusive	A0A0A0MRJ6
Q15643		Exclusive	Q15643
A0A0U1RQE4		Exclusive	A0A0U1RQE4
Q9NYZ3		Exclusive	Q9NYZ3
P10809
Q9BYX2		Exclusive	Q9BYX2
P19532		Exclusive	P19532
Q8NC51
O00422-2
Q14444		Exclusive	Q14444
E7EX17		Exclusive	E7EX17
Q8IXT5
P19338
Q13435
P06748
P05387
Q99661		Exclusive	Q99661
B1AK88		Exclusive	B1AK88
P60903		Exclusive	P60903
Q7Z4H7		Exclusive	Q7Z4H7
P11274		Exclusive	P11274
Q86YT6
P10515		Exclusive	P10515
Q96Q89-2		Exclusive	Q96Q89-2
Q86U44		Exclusive	Q86U44
P61353		Exclusive	P61353
P07910
P84103
O60506
Q8WX93		Exclusive	Q8WX93
Q9NZT1
Q9Y230		Exclusive	Q9Y230
P62258		Exclusive	P62258
P39880-3		Exclusive	P39880-3
P07339		Exclusive	P07339
P22735		Exclusive	P22735
P45880-1
P14866
P15927-3
P52272		Exclusive	P52272
P49756		Exclusive	P49756
P30050
P16402		Exclusive	P16402
P62993
O75531
P05388
P08579
Q96JN8

### Sheet: Exclusive_binding_partners_231
Exclusive_binding_partners MDA-MB-231
A0A1C7CYX9
P49959-3
P26641-2
P24534
B7Z596
P07355-2
Q9UK61
A0A2R8Y5V9
Q9UQ35
Q6KB66
Q14151
Q16576
P83111
E7EX29
Q9UKV3
Q15424-3
F5H5D3
Q86U42
O94776
Q9Y224
P27348
E9PLD3
P21333
P49454
Q6NZI2
P62995
A0A0D9SF53
J3KTL2
Q6PJT7
A0A0U1RQM0
Q13242
Q8WWM7-3
Q92499
O75369-8
Q13247
Q6ZUT6
P62316
P68371
A0A0A0MRJ6
Q15643
A0A0U1RQE4
Q9NYZ3
Q9BYX2
P19532
Q14444
E7EX17
Q99661
B1AK88
P60903
Q7Z4H7
P11274
P10515
Q96Q89-2
Q86U44
P61353
Q8WX93
Q9Y230
P62258
P39880-3
P07339
P22735
P52272
P49756
P16402

### Sheet: 468_exclusive
Unique partners SH3PXD2B_Ipms - IgG_Ipms	SH3PXD2B_Ipms - IgG_Ipms	Exclusive in MDA-MB-468 CELL LINE	Exclusive_binding_partners MDA-MB-468
A1X283	A1X283
Q92878-2	Q92878-2
Q9UPN4	Q9UPN4
Q9Y2W1	Q9Y2W1
P20700	P20700
P12268	P13010	Exclusive	P12268
P13010	O60934
O60934	P50402
F8W7C6	Q16204	Exclusive	F8W7C6
P50402	P12956
Q16204	Q8NC56
P49959	Q15007	Exclusive	P49959
P12956	P11021
Q8NC56	P27694
Q15007	Q96T37
P11021	Q9NYF8
P09874	A0A0G2JIW1	Exclusive	P09874
P27694	P51114
Q96T37	P22626
Q9NYF8	P11940
P45973	Q03252	Exclusive	P45973
P51116	P48047	Exclusive	P51116
Q15154	P38919	Exclusive	Q15154
A0A0G2JIW1	Q13310-3
P51991	Q86YT6	Exclusive	P51991
P51114	P05141
P22626	Q13185
P11940	P42166
Q03252	O60506
P62979	P14866	Exclusive	P62979
P48047	P06753-2
P38919	P07910
P09493-3	O94901-9	Exclusive	P09493-3
O43175	P15927-3	Exclusive	O43175
Q14980-2	H3BNC9	Exclusive	Q14980-2
Q13310-3	Q04837
U3KQK0	Q8IXT5	Exclusive	U3KQK0
Q86YT6	Q00839
P05141	Q9UMY1
P07437	P05387	Exclusive	P07437
Q13185	Q9Y5S9
P42166	Q9UH99-2
G3V1V0	Q9Y6W3	Exclusive	G3V1V0
O60506	P10809
P14866	P05388
P42167	Q99729-2	Exclusive	P42167
Q14244	Q75N03	Exclusive	Q14244
Q13951	P23246	Exclusive	Q13951
P06753-2	P25311
P07910	Q8NEY8
P68363	P52597	Exclusive	P68363
Q86WJ1	P45880-1	Exclusive	Q86WJ1
Q8WXH0-2	Q96JN8	Exclusive	Q8WXH0-2
Q92804	P49790-3	Exclusive	Q92804
J3QRS3	Q96HS1	Exclusive	J3QRS3
O94901-9	P38159
P15927-3	P18124
H3BNC9	Q13435
A8MXP9	Q9UMS4	Exclusive	A8MXP9
H7BYY1	P62993	Exclusive	H7BYY1
P78332	Q8NC51	Exclusive	P78332
Q04837	Q92620
Q8IXT5	P61978-2
P17676	G8JLB6	Exclusive	P17676
Q00839	P32119
Q9UMY1	A0A2R8Y4Z8
A0A6E1XE14	P19338	Exclusive	A0A6E1XE14
P05387	P06748
P35244	P35268	Exclusive	P35244
Q9Y5S9	P84103
P00533	Q15233	Exclusive	P00533
P06899	O75531	Exclusive	P06899
Q9H444	Q9NZT1	Exclusive	Q9H444
H3BPE7	O00422-2	Exclusive	H3BPE7
Q9UH99-2	P08579
P25705	P30050	Exclusive	P25705
P20839-6	P11182	Exclusive	P20839-6
Q9Y6W3	Q7RTV0
P06576	Q09028	Exclusive	P06576
Q99459		Exclusive	Q99459
Q00059		Exclusive	Q00059
B5MDF5		Exclusive	B5MDF5
P10809
P67936-2		Exclusive	P67936-2
P05388
P01834		Exclusive	P01834
P62888		Exclusive	P62888
Q99729-2
Q75N03
Q15717-2		Exclusive	Q15717-2
Q9NP66		Exclusive	Q9NP66
Q9UGN5		Exclusive	Q9UGN5
P31025		Exclusive	P31025
P23246
Q92754		Exclusive	Q92754
P62906		Exclusive	P62906
P25311
Q8NEY8
Q9UBC2-2		Exclusive	Q9UBC2-2
Q8IV63		Exclusive	Q8IV63
Q14103		Exclusive	Q14103
Q15293		Exclusive	Q15293
Q92900		Exclusive	Q92900
P52597
P45880-1
Q96JN8
P49790-3
Q96HS1
Q9P0L0-2		Exclusive	Q9P0L0-2
O43639		Exclusive	O43639
Q92843-2		Exclusive	Q92843-2
E9PAU2		Exclusive	E9PAU2
P38159
Q9NS86		Exclusive	Q9NS86
Q96A72		Exclusive	Q96A72
P18124
Q13435
Q9UMS4
Q13263		Exclusive	Q13263
P21796		Exclusive	P21796
P54727		Exclusive	P54727
P62993
Q8WXW3		Exclusive	Q8WXW3
Q8NC51
Q15365		Exclusive	Q15365
Q99961		Exclusive	Q99961
Q15323		Exclusive	Q15323
P12273		Exclusive	P12273
O75934		Exclusive	O75934
Q9Y5K6		Exclusive	Q9Y5K6
P02511		Exclusive	P02511
P39019		Exclusive	P39019
Q5T200		Exclusive	Q5T200
Q96FJ2		Exclusive	Q96FJ2
Q92620
Q8N0T1		Exclusive	Q8N0T1
P61978-2
Q9Y2D8		Exclusive	Q9Y2D8
O60884		Exclusive	O60884
G8JLB6
Q99986		Exclusive	Q99986
P31151		Exclusive	P31151
A0A0U1RRM4		Exclusive	A0A0U1RRM4
Q9Y3I0		Exclusive	Q9Y3I0
P32119
A0A2R8Y4Z8
P19338
P17858-2		Exclusive	P17858-2
P06748
E5RJR5		Exclusive	E5RJR5
P35268
Q01844-5		Exclusive	Q01844-5
Q14676		Exclusive	Q14676
P84103
O75665		Exclusive	O75665
Q13428-4		Exclusive	Q13428-4
Q15233
O60264		Exclusive	O60264
O75531
E7EMB3		Exclusive	E7EMB3
Q9NZT1
O00422-2
Q15392		Exclusive	Q15392
P12004		Exclusive	P12004
Q9UBU9		Exclusive	Q9UBU9
P08579
Q08211		Exclusive	Q08211
Q14527		Exclusive	Q14527
P30050
P11182
Q8ND56		Exclusive	Q8ND56
P62857		Exclusive	P62857
O75223		Exclusive	O75223
Q01196-8		Exclusive	Q01196-8
P52907		Exclusive	P52907
P62241		Exclusive	P62241
Q13501		Exclusive	Q13501
Q7RTV0
P24666		Exclusive	P24666
Q9P0J6		Exclusive	Q9P0J6
P05023		Exclusive	P05023
Q96T23		Exclusive	Q96T23
Q53GQ0		Exclusive	Q53GQ0
Q96P63-2		Exclusive	Q96P63-2
Q09028

### Sheet: Exclusive_binding_partners_468
Exclusive_binding_partners MDA-MB-468
P12268
F8W7C6
P49959
P09874
P45973
P51116
Q15154
P51991
P62979
P09493-3
O43175
Q14980-2
U3KQK0
P07437
G3V1V0
P42167
Q14244
Q13951
P68363
Q86WJ1
Q8WXH0-2
Q92804
J3QRS3
A8MXP9
H7BYY1
P78332
P17676
A0A6E1XE14
P35244
P00533
P06899
Q9H444
H3BPE7
P25705
P20839-6
P06576
Q99459
Q00059
B5MDF5
P67936-2
P01834
P62888
Q15717-2
Q9NP66
Q9UGN5
P31025
Q92754
P62906
Q9UBC2-2
Q8IV63
Q14103
Q15293
Q92900
Q9P0L0-2
O43639
Q92843-2
E9PAU2
Q9NS86
Q96A72
Q13263
P21796
P54727
Q8WXW3
Q15365
Q99961
Q15323
P12273
O75934
Q9Y5K6
P02511
P39019
Q5T200
Q96FJ2
Q8N0T1
Q9Y2D8
O60884
Q99986
P31151
A0A0U1RRM4
Q9Y3I0
P17858-2
E5RJR5
Q01844-5
Q14676
O75665
Q13428-4
O60264
E7EMB3
Q15392
P12004
Q9UBU9
Q08211
Q14527
Q8ND56
P62857
O75223
Q01196-8
P52907
P62241
Q13501
P24666
Q9P0J6
P05023
Q96T23
Q53GQ0
Q96P63-2
